# The grass that built the Central Highland of Madagascar: environmental niches and morphological diversity of *Loudetia simplex*

**DOI:** 10.1101/2023.09.25.559324

**Authors:** Tchana O. M. Almary, Joseph White, Fitiavana Rasaminirina, Jacqueline Razanatsoa, Caroline Lehmann, Mijoro Rakotoarinivo, Hélène Ralimanana, Maria S. Vorontsova, George P. Tiley

**Affiliations:** Kew Madagascar Conservation Centre, Antananarivo, MDG; Department of Plant Biology and Ecology, University of Antananarivo, Antananarivo, MDG; Royal Botanic Gardens Kew, Richmond, TW9 3AE, UK; Département Botanique, Parc de Tsimbazaza, B.P. 4096, Antananarivo 101, MDG; Tropical Diversity, Royal Botanic Garden Edinburgh, Edinburgh, EH3 5LR, UK; School of GeoSciences, University of Edinburgh, Edinburgh, EH9 3FF, UK

**Keywords:** Poaceae, grasslands, savanna, species distribution modelling, environmental niche, tropical conservation

## Abstract

1) Research Aims — *Loudetia simplex* is a common and dominant species throughout grassland ecosystems in mainland Africa and Madagascar. It is highly polymorphic, often classified as two taxa endemic to Madagascar: *L. simplex* subsp. *stipoides* and *L. madagascariensis*. A better understanding of the inter- and intra-specific variation between these taxa and its contributing environmental factors could improve our understanding of the history of Madagascar’s grasslands.
2) Methods — The taxonomic status of *L. simplex* subsp. *stipoides* and *L. madagascariensis* was evaluated by morphometric analyses of 119 herbarium specimens. Species distribution modelling was used to determine the most important environmental factors underlying *the L. simplex* distribution in Madagascar versus other African grasslands. We investigated if *L. simplex* in Madagascar could be predicted by distributions across mainland Africa with niche overlap analyses.
3) Key Result — African and Malagasy species exhibited variation potentially associated with environment. Specimens from northern and western Madagascar were taller with smaller spikelets than those from Southern Africa and central Madagascar. *Loudetia simplex* typically occurred in cooler temperatures with high precipitation and pronounced seasonality, but taller populations were found in warmer conditions. Projecting ecological niches of Southern Africa and East Tropical Africa onto Madagascar demonstrates much of the present distribution in the Central Highlands is expected from other natural African grasslands.
4) Key Point — Malagasy and African individuals represent a single species, and the Malagasy species can be considered as a synonym of L. simplex. Distribution models are congruent with pre-human presence of grasslands in Madagascar.

**SOCIETAL IMPACT STATEMENT:** Understanding dominant species like *Loudetia simplex* is necessary to understand the fire-driven grassy ecosystems they create. In Madagascar, grasslands are considered a low-value ecosystem despite their unique biodiversity and crucial importance as zebu rangeland. Only 1.8% of Madagascar’s grasslands are protected despite facing similar threats to forests and biodiversity loss. This study of common grasses will support the management of protected areas by providing information on resource management of vulnerable open ecosystems in Madagascar. Distribution models of common grass species and clear taxonomic classification can help land management stakeholders identify natural grasslands versus degraded forests.
