## Supplementary material for "The grass that built the Central Highland of Madagascar: environmental niches and morphological diversity of *Loudetia simplex*": Measurement data

### Sheet: Table S1
Table S1 — Individuals used for morphological analyses
ID		Country	Locality	Latitude	Longitude	Herbarium	Population	H	CM	LS	LL	LF	COI	CHI		IL	SS	PS	HA	SL	LGL	LGT	AL	CA
1548	I.B.P.E	Transvaal	Pretoria	22.38	-29.49	KEW	South Africa	76	0	0	[10-50]	1	0	0	0	23	0	0	0	11	6	0	26	0
4036	Schlechter	Transvaal	Olifant rivier	29.52	-29.34	KEW	South Africa	73	0	0	[10-40]	1	0	1	1	16	1	0	0	9	5	1	29	0
1054	I.B.P.E	Transvaal	Lake Chrisisie	30.17	-26.32	KEW	South Africa	62	0	0	[10-40]	1	0	0	1	14	0	1	1	11	6	0	40	0
3791	Pole Evans	Transvaal	Pilgrim's Rest	30.73	-24.89	KEW	South Africa	45	0	1	[10-40]	1	0	1	1	10	0	1	1	10	5	1	12	0
3789	Pole Evans	Transvaal	Belfast,Lydenberg	30.58	-25.09	KEW	South Africa	70	0	1	[10-30]	1	0	0	0	24	0	0	0	11	4	1	0	0
18911	Joseph Burtt-Davy	Transvaal	Johannesbourg	28.07	-26.17	KEW	South Africa	39	0	0	[10-40]	1	0	1	1	17	1	0	0	10	6	0	23	0
977	L.E. Codd	Transvaal	Waterberg Riot	28.11	-24.29	KEW	South Africa	110	0	1	NA	1	0	1	1	18	1	0	0	9	4	1	45	0
1088	P.C.V. du Toit	Transvaal	Belfast,Lyndenberg	NA	NA	KEW	South Africa	85	0	1	[10-30]	1	0	0	1	13	0	1	0	11	4	1	34	0
1117	P.C.V. du Toit	Transvaal	Pilgrim's Rest	NA	NA	KEW	South Africa	67	0	0	[10-30]	1	0	1	1	19	0	0	0	10	5	1	29	0
2348	M.J Wells	Transvaal	Krugersdorp	27.65	-26.09	KEW	South Africa	59	0	0	[10-30]	1	0	1	1	17	0	0	0	10	4	0	30	0
258	M.McCallum Webster	Natal	Valley of 1000 Hills	15.92	-23.34	KEW	South Africa	51	0	0	[10-30]	0	1	1	1	17	0	0	1	10	5	0	35	0
8714	H.G. Wuveichester	Natal	New Hanover	30.51	-29.35	KEW	South Africa	57	0	0	[10-40]	1	0	1	0	25	0	0	1	10	5	0	41	0
6237	R.G. Strey	Natal	Ndedwe	30.91	-29.53	KEW	South Africa	25	0	1	[10-30]	1	1	1	1	12	1	0	1	7	5	1	7	0
1867	M.J Wells	Natal	Camperdown	30.49	-29.73	KEW	South Africa	46	0	1	[10-30]	1	1	1	1	17	1	0	1	10	6	1	30	0
1232	A.J.B. Killick	Natal	Bergville	29.34	-28.72	KEW	South Africa	32	0	0	[10-20]	1	0	1	1	14	1	0	0	8	5	0	25	0
613	Z.J.Moll	Natal	Pietermaritzburg	30.21	-29.62	KEW	South Africa	37	0	0	[10-30]	1	0	0	1	15	1	0	1	11	6	0	33	0
77	B.S. Fisher	Natal	Nottingham, Lions river	29.82	-29.42	KEW	South Africa	64	0	0	[10-20]	1	0	1	1	17	0	1	1	10	5	0	33	0
2359	P.C.V. du Toit	Natal	Port Shepstone	30.04	-30.95	KEW	South Africa	103	0	1	[10-50]	1	1	1	0	27	0	1	0	12	5	1	45	0
1179	L. Smook	Natal	Farm Oshoek, near Wakkerstroom	30.06	-27.35	KEW	South Africa	35	0	0	[10-20]	0	0	0	1	7	0	1	0	10	5	0	30	0
420	N.J. Devenish	Natal	Naauwhoek, Utrecht	30.24	-27.66	KEW	South Africa	33	0	0	[10-20]	1	0	1	1	10	0	1	0	10	5	1	30	0
4039	H.Thomas	Uganda	Park of Zoha Forest , Guhu	32.47	0.32	KEW	East Tropical Africa	130	0	1	[10-50]	0	1	0	0	25	1	1	0	9	3	1	0	0
2602	A.S.T	Uganda	Binyinyi Bugishu	34.05	1.41	KEW	East Tropical Africa	72	0	1	[10-30]	1	3	0	0	15	1	0	0	9	3	1	30	0
2614	A.S.T	Uganda	Sabei Bugishu	33.73	1.15	KEW	East Tropical Africa	93	0	1	[10-30]	1	3	1	1	15	1	0	0	8	2	1	25	0
4379	H.Thomas	Uganda	Langia, Agors,Ghua	30.18	1.89	KEW	East Tropical Africa	92	0	0	[10-30]	1	0	1	1	14	0	1	0	10	4	1	55	0
4078	H.Thomas	Uganda	Bihonzi,Bunyoro	30.18	1.9	KEW	East Tropical Africa	99	0	0	[10-50]	0	1	1	1	14	1	0	0	8	3	1	20	0
100	Anabela Borges	Angola	18 km junto a Fenda	13.41	-14.84	KEW	South Tropical Africa	79	0	1	[10-30]	1	0	1	1	16	0	1	0	14	5	1	50	0
3415	Manuel de Silva	Angola	Huambo, Nova Lisboa	15.7	-12.76	KEW	South Tropical Africa	90	0	1	[10-30]	1	0	1	0	24	0	1	0	10	4	1	48	0
4212	P.BAMPS	Angola	Salazar	15.48	-8.39	KEW	South Tropical Africa	83	0	1	[10-50]	1	0	0	0	20	0	0	0	10	4	1	35	0
3615	J.Gossweiller	Angola	Country of Ganguellas,Ambuellas	13.85	-7.59	KEW	South Tropical Africa	91	0	0	[10-40]	1	0	0	1	12	0	0	0	11	4	1	35	0
4075	J.Gossweiller	Angola	Benguella,Guanguellas and Ambuellas	13.26	-12.59	KEW	South Tropical Africa	121	0	0	[10-30]	1	3	0	0	18	0	0	0	13	4	1	47	0
8228	D.J. Goyder	Angola	Bie province,25km SSW of Munhango	18.295	-12.2245	KEW	South Tropical Africa	114	0	1	[10-50]	0	0	0	1	15	0	0	0	12	4	1	65	0
8403	D.J. Goyder	Angola	Moxico province, Tempue valley, 18 km SSW of Tempue	18.5106	-13.3436	KEW	South Tropical Africa	98	0	1	[10-20]	0	3	0	1	15	0	0	0	13	4	0	72	0
8269	D.J.Goyder	Angola	Moxico province, River Cuito source lake, 62 Km SSW of Munhango	18.2132	-12.4046	KEW	South Tropical Africa	97	0	1	[10-20]	0	3	0	1	11	0	0	0	12	3	1	69	0
744	T.Harris et al.	Angola	Cuando Cubango Province	17.7	-15.78	KEW	South Tropical Africa	116	0	1	[10-20]	0	3	0	0	17	0	0	0	12	4	1	61	0
9089	M.R. & T.	Tanzania	Songea, Tanganyika	35.61	-10.65	KEW	East Tropical Africa	115	0	1	[10-60]	1	0	0	1	15	0	1	0	12	5	1	50	0
5158	S.Bidgood et al.	Tanzania	Iringa, Mufindi.Lugoda,Ngwazi road, 1800 m alt	35.11	-8.34	KEW	East Tropical Africa	58	0	1	[10-30]	1	2	1	1	15	0	1	1	12	5	1	39	0
5173	S.Bidgood et al.	Tanzania	Iringa, Mufindi. Lake Ngwazi, 1725 m alt	35.1	-8.31	KEW	East Tropical Africa	104	0	1	[10-50]	1	0	1	1	17	0	1	1	12	5	1	35	0
9431	M.R. & T.	Tanzania	Songea, Tanganyika	35.61	-10.65	KEW	East Tropical Africa	211	1	1	[10-60]	1	0	1	0	30	0	1	0	12	6	1	45	0
835	Boaler	Tanzania	Lupa N. Forest Reserve 95 mls, N. Mbeya on Itigi rd. 1400 m	33.18	-8.9	KEW	East Tropical Africa	133	1	1	[10-50]	1	0	1	0	23	1	1	0	10	5	1	45	0
9496	M.R. & T.	Tanzania	Songea, Tanganyika	35.61	-10.65	KEW	East Tropical Africa	96	0	1	[10-60]	0	3	1	0	18	0	1	0	11	4	1	43	0
8832	M.R. & T.	Tanzania	Songea, Tanganyika	35.61	-10.65	KEW	East Tropical Africa	136	1	0	[10-60]	1	0	1	0	40	1	0	1	12	5	1	30	0
5455	S.Bidgood et al.	Tanzania	Mpanda District , 46 km from Mpanda on the Uvinza road	30.56	-6.3	KEW	East Tropical Africa	120	1	1	[10-60]	1	3	1	0	26	0	1	0	13	5	1	55	0
5320	S.Bidgood et al.	Tanzania	Mbeya district,56 km of Tunduma -Sumbawanga road	32.29	-9.3	KEW	East Tropical Africa	116	0	1	[10-60]	1	0	1	0	24	0	1	1	11	4	1	40	0
5504	S.Bidgood et al.	Tanzania	Mpanda District, Uzondo Plateau	30.32	-5.29	KEW	East Tropical Africa	109	0	1	[10-50]	0	0	1	0	21	0	1	0	14	5	1	40	0
3597	A.Bogdan	Kenya	Turbo to Eldoret	35.19	0.51	KEW	East Tropical Africa	75	0	1	[10-30]	1	2	1	1	8	1	1	0	9	3	1	40	0
15	I.R.Dale	Kenya	KipKarren river	34.9	0.63	KEW	East Tropical Africa	77	0	0	[10-30]	1	2	1	1	15	0	0	0	10	5	1	30	0
1486	Cyril Lugard	Kenya	Between Eldort and Cherangani	35.41	1.25	KEW	East Tropical Africa	58	0	1	[10-20]	1	2	1	1	12	1	0	0	10	4	1	37	0
916	K.Wesche	Kenya	Mt Elgon,Endebess Bluff	34.45	0.98	KEW	East Tropical Africa	58	0	0	[10-30]	1	2	1	0	21	0	1	0	11	5	0	50	0
2325	Glover et al.	Kenya	Bonyoriot, Ol'Noyil	35.07	0.9	KEW	East Tropical Africa	76	0	1	[10-40]	0	0	1	0	20	1	1	0	9	3	1	27	0
196 a	G.Tiley	Vakinankaratra	Soanafindra	45.45	-19.39	KEW	West Madagascargascar	105	0	0	[10-50]	1	3	1	0	29	0	1	1	10	3	0	40	0
196 b	G.Tiley	Vakinankaratra	Soanafindra	45.45	-19.39	KEW	West Madagascargascar	117	0	0	[10-50]	1	3	1	0	25	0	1	1	11	5	0	25	0
209 a	G.Tiley	Vakinankaratra	Vinaninkarena	47.3	-20	KEW	West Madagascargascar	77	0	0	[10-50]	1	3	1	0	27	0	1	1	7	3	1	23	0
209 b	G.Tiley	Vakinankaratra	Vinaninkarena	47.3	-20	KEW	West Madagascargascar	79	0	0	[10-50]	1	3	1	1	18	0	1	1	7	3	1	31	0
182 a	G.Tiley	Menabe	Miandrivazo	45.31	-19.46	KEW	West Madagascargascar	163	0	0	[10-50]	1	3	1	0	43	0	1	1	14	5	0	34	0
182 b	G.Tiley	Menabe	Miandrivazo	45.31	-19.46	KEW	West Madagascargascar	159	0	0	[10-50]	1	3	1	0	26	0	1	1	10	4	0	45	0
157 a	G.Tiley	Menabe	Manambolo	45.32	-19.59	KEW	West Madagascargascar	128	0	0	[10-50]	1	3	1	0	36	0	1	1	9	5	0	21	0
157 b	G.Tiley	Menabe	Manambolo	45.32	-19.59	KEW	West Madagascargascar	119	0	0	[10-50]	1	3	1	0	45	0	1	1	9	5	0	43	0
145 a	G.Tiley	Menabe	Malaimbandy	45.3	-20.14	KEW	West Madagascargascar	120	0	0	[10-50]	1	3	1	0	24	0	1	1	9	3	1	31	0
145 b	G.Tiley	Menabe	Malaimbandy	45.3	-20.14	KEW	West Madagascargascar	135	0	0	[10-50]	1	3	1	0	29	0	1	1	10	4	0	37	0
15462	J. BOSSER	Fianarantsoa	Route du Sud, PK 39	47.51	-19.14	TAN	South Madagascar	43	0	1	[10-30]	0	0	0	1	5	0	0	1	11	6	0	4	0
1522	M.S. Vorontsova	Fianarantsoa	Ambatofinandrahana , Fianarantsoa	46.38	-20.34	TAN	South Madagascar	53	0	0	[10-20]	1	0	1	1	12	0	1	1	9	4	1	3.3	0
1592	M.S. Vorontsova	Fianarantsoa	Ambatofinandrahana , Fianarantsoa	46.38	-20.34	TAN	South Madagascar	67	0	0	[10-30]	1	0	1	0	25	0	1	1	10	5	1	2	0
1564	M.S. Vorontsova	Fianarantsoa	Ambatofinandrahana , Fianarantsoa	46.38	-20.34	TAN	South Madagascar	107	0	0	[10-20]	1	0	1	0	23	0	0	1	8	4	1	3	0
29868	T. B. Croat	Fianarantsoa	Massif d'Itremo	46.35	-20.39	TAN	South Madagascar	96	0	0	[10-30]	1	0	1	0	22	0	1	1	11	5	1	4	0
32162	T. B. Croat	Fianarantsoa	Fianarantsoa	46.57	-22	TAN	South Madagascar	122	0	0	[10-50]	1	0	1	0	40	1	0	1	8	5	1	3.3	0
19558	J. BOSSER	Fianarantsoa	Itremo	46.38	-20.35	TAN	South Madagascar	60	0	0	[10-20]	0	0	0	1	12	0	1	1	10	5	1	3	0
18953	J. BOSSER	Fianarantsoa	Itremo	46.38	-20.35	TAN	South Madagascar	58	0	0	[10-20]	1	0	0	1	9	0	1	1	10	5	1	3.3	0
29357	T. B. Croat	Fianarantsoa	Ambositra	47.05	-20.13	TAN	South Madagascar	129	0	0	[10-50]	1	0	1	0	35	1	0	1	8	4	0	17	0
2055	P.Morat	Horombe	Horombe	46.03	-22.29	TAN	South Madagascar	88	0	1	[10-20]	1	0	1	0	23	0	1	1	12	7	0	41	0
30580	T. B. Croat	Fianarantsoa	Isalo	45.22	-22.36	TAN	South Madagascar	152	0	0	[10-50]	1	1	1	0	49	1	0	1	12	5	0	51	0
3002	P.Morat	Ambositra	Ibity	47.01	-20.07	TAN	South Madagascar	57	0	0	[10-20]	1	2	1	1	14	0	1	0	9	5	0	26	0
29715	T. B. Croat	Fianarantsoa	Fiandrahana	46.42	-20.35	TAN	South Madagascar	116	0	0	[10-40]	1	0	1	0	28	1	1	1	8	4	0	23	0
17342	J. BOSSER	Betioky	Betioka	45.78	-23.32	TAN	South Madagascar	88	0	0	[10-20]	1	0	1	1	15	1	0	1	10	4	0	41	0
19545	J. BOSSER	Fianarantsoa	Ambositra	47.05	-20.13	TAN	South Madagascar	47	0	0	[10-30]	1	0	1	0	25	1	0	1	8	4	0	21	0
15644	J. BOSSER	NA	Isalo	45.17	-22.39	TAN	South Madagascar	99	0	0	[10-30]	1	1	0	0	20	0	1	1	10	5	1	46	0
8966	J. BOSSER	NA	Ranohira	45.24	-22.33	TAN	South Madagascar	88	0	0	[10-40]	1	0	1	0	28	1	0	1	10	4	0	35	0
8965	J. BOSSER	NA	Isalo	45.15	-22.45	TAN	South Madagascar	57	0	0	[10-40]	1	1	1	0	22	1	0	1	10	4	0	34	0
8962	J. BOSSER	NA	Plateaux de Isalo	45.22	-22.36	TAN	South Madagascar	69	0	0	[10-30]	1	1	1	0	19	1	0	1	10	5	0	25	0
14887	J. BOSSER	High plateous	Fandriana	NA	NA	TAN	South Madagascar	60	0	1	[10-30]	0	0	0	1	19	0	1	1	11	7	0	34	0
9813	J. BOSSER	Fianarantsoa	Ambatofinandrahana	46.49	-20.38	TAN	South Madagascar	53	0	1	[10-20]	1	0	1	1	7	0	1	0	9	5	0	26	0
4784	J. BOSSER	High plateous	Ambatolampy	47.4	-19.37	TAN	Central Madagascar	66	0	1	[10-30]	0	0	0	1	12	0	1	1	11	7	0	3.5	0
7169	J. BOSSER	High plateous	Iarinandriana, PK 39	47.5	-19.16	TAN	Central Madagascar	82	0	1	[10-40]	0	0	0	1	10	0	1	1	11	5	0	3.3	0
7266	J. BOSSER	High plateous	Anjozorobe, PK 40	47.74	-18.74	TAN	Central Madagascar	75	0	1	[10-20]	0	0	1	1	13	0	1	1	10	6	0	3.7	0
7170	J. BOSSER	High plateous	Iarinandriana, PK 39	47.28	-19.1	TAN	Central Madagascar	65	0	1	[10-40]	0	0	0	1	7	0	1	1	11	5	0	3.7	0
7539	J. BOSSER	High plateous	Ivato	47.29	-18.48	TAN	Central Madagascar	61	0	1	[10-40]	0	0	0	1	9	0	1	1	10	5	0	3	0
29622	T. B. Croat	High plateous	Ivato	NA	NA	TAN	Central Madagascar	0	0	NA	[10-50]	1	0	1	0	38	1	0	1	7	4	0	16	0
25419	KERAUDREN M.	High plateous	Itasy	47.03	-18.98	TAN	Central Madagascar	46	0	0	[10-30]	0	0	0	1	20	0	0	1	11	7	0	38	0
18358	J. BOSSER	High plateous	Itasy	46.44	-19.03	TAN	Central Madagascar	159	0	0	[10-30]	1	0	1	0	38	0	1	1	10	6	0	48	0
18852	J. BOSSER	High plateous	Route de Manjakatompo	47.26	-19.2	TAN	Central Madagascar	44	0	1	[10-20]	0	0	0	1	5	0	1	1	9	4	0	29	0
476	R.Benoit	High plateous	Manjakatompo	47.42	-19.32	TAN	Central Madagascar	37	0	1	[10-20]	0	0	0	1	9	0	1	1	12	6	0	31	0
3524	NA	High plateous	Antananarivo	NA	NA	TAN	Central Madagascar	106	0	0	[10-50]	1	0	1	0	30	0	1	1	9	4	0	33	0
15232	J. BOSSER	High plateous	Ambatolampy	47.25	-19.23	TAN	Central Madagascar	79	0	1	[10-30]	0	0	0	1	9	0	1	1	11	7	0	41	0
19544	J. BOSSER	High plateous	45 km avant Ambositra	47.09	-20.15	TAN	Central Madagascar	49	0	1	[10-20]	0	1	0	1	8	0	1	1	12	4	0	38	0
15462	J. BOSSER	High plateous	PK 39 Route du Sud	47.51	-19.14	TAN	South Madagascar	40	0	1	[10-20]	0	1	0	1	7	0	1	1	11	5	0	31	0
10842	J. BOSSER	High plateous	Faratsiho	47.12	-19.25	TAN	Central Madagascar	76	0	0	[10-36]	0	0	0	1	9	0	1	1	11	5	0	28	0
10647	J. BOSSER	High plateous	environs de Tananarive	47.54	-19.07	TAN	Central Madagascar	79	0	0	[10-20]	0	0	0	1	13	0	1	1	10	5	0	25	0
7695	J. BOSSER	High plateous	environs de Tananarive	47.31	-18.55	TAN	Central Madagascar	40	0	0	[10-30]	0	0	0	1	7	0	1	1	11	5	0	37	0
7409	J. BOSSER	Majunga	Route de Majunga	47.22	-18.41	TAN	North Madagascar	84	0	0	[10-60]	1	0	1	0	22	1	0	1	7	3	1	2	0
7813	J. BOSSER	Ankazobe	Tampoketsa	46.5	-18.25	TAN	North Madagascar	98	1	0	[10-30-	1	0	1	0	29	1	1	1	8	4	1	22	0
16250	J. BOSSER	Majunga	Route de Majunga	47.15	-18.43	TAN	North Madagascar	87	1	NA	[10-40]	1	0	1	0	37	1	0	1	9	4	0	28	0
5170	J. BOSSER	Analabe	Anjozorobe	47.53	-18.09	TAN	North Madagascar	101	1	0	[10-40]	1	0	1	0	19	1	0	1	9	5	0	38	0
7343	J. BOSSER	Anjozorobe	Anjozorobe	47.74	-18.74	TAN	North Madagascar	72	0	0	[10-40]	1	0	1	0	18	1	0	1	9	4	0	29	0
7422	J. BOSSER	NA	Route de Majunga	47.14	-18.34	TAN	North Madagascar	111	1	0	[10-40]	1	0	1	0	31	0	0	1	10	5	1	36	0
7409	J. BOSSER	NA	Route de Majunga	47.22	-18.41	TAN	North Madagascar	81	0	0	[10-60]	1	0	1	0	21	1	0	1	9	3	0	18	0
7404		NA	Route de Majunga	NA	NA	TAN	North Madagascar	136	1	0	[10-50]	1	0	1	0	35	1	0	0	9	4	0	23	0
8621	P.Morat	Ibity	Massif Ibity	46.8	-19.93	TAN	Massif	35	0	0	[10-20]	1	2	1	0	17	0	1	0	9	4	1	21	0
2865	P.Morat	Ibity	Massif Ibity	46.8	-19.93	TAN	Massif	75	0	0	[10-30]	1	2	1	0	16	0	1	0	10	5	1	27	0

### Sheet: Table S2 
Table S2 — Description of variables used for distribution modelling
Number	Variable	Abreviation	Source	Citation
1	mean annual temperature	mean_ann_t	World_Clim	Hijmans et al. (2005)
2	mean diurnal temperature range	mean_diurnal_t_range	World_Clim	Hijmans et al. (2005)
3	temperature seasonnality	t_seas	World_Clim	Hijmans et al. (2005)
4	annual precipitation	ann_p	World_Clim	Hijmans et al. (2005)
5	Precipitation of Driest Quarter	p_dry_q	World_Clim	Hijmans et al. (2005)
6	Precipitation Seasonality	p_seas	World_Clim	Hijmans et al. (2005)
7	Precipitation of Coldest Quarter	p_cold_q	World_Clim	Hijmans et al. (2005)
8	terrain ruggedness index	tri	Geomorpho90	Amatulli et al. (2020)
9	pH	ph	iSDA	Miller et al. (2021)
10	sand content	sand	iSDA	Miller et al. (2021)
11	silt content	silt	iSDA	Miller et al. (2021)

### Sheet: Table S3
Table S3 — Resuts from one-way ANOVA analyses for Madagascar versus mainland Africa
Trait	F-value	p-value
Height (H)	0.928	0.928
Inflorescence Length (IL)	0.0324	0.0324
Spikelet Length (SL)	0.00739	0.00739
Awn Length (AL)	10.04	0.00195

### Sheet: Table S4
Table S4 — Resuts from Tukey HSD test between populations
Population 1	Population 2	Height (H)		Inflorescence Length (IL)		Spikelet Length (SL)		Awn Length (AL)
		p-value	significance level	p-value	significance level	p-value	significance level	p-value	significance level
CM	ETA	0.001	**	0.044		0.999		0.0003	*
CM	NM	0.221		0.023	*	0.191		1
CM	SA	0.982		0.995		0.991		0.895
CM	SM	0.819		0.286		0.895		0.391
CM	STA	0.03	*	0.878		0.873		0.0001	***
CM	WM	0.0002	***	0.0002	***	0.872		0.542
ETA	NM	1		0.384		0.069		0.234
ETA	SA	0.0002	***	0.934		0.879		0.419
ETA	SM	0.19		0.997		0.589		0.905
ETA	STA	0.998		0.999		0.979		0.621
ETA	WM	0.634		0.017	*	0.63		0.986
NM	SA	0.036	*	0.071		0.455		0.981
NM	SM	0.801		0.646		0.675		0.744
NM	STA	1		0.179		0.009	**	0.007	**
NM	WM	0.59		0.964		0.905		0.786
SA	SM	0.23		0.635		0.999		0.974
SA	STA	0.001	***	0.996		0.343		0.005	**
SA	WM	5e-06	****	0.001	***	0.994		0.978
SM	STA	0.434		0.923		0.113		0.058
SM	WM	0.006	**	0.055		1		1
STA	WM	0.332		0.003	**	0.206		0.322
